# Neophilia in wolves and dogs

**DOI:** 10.1101/2025.04.24.650376

**Authors:** Dániel Rivas-Blanco, Lou Gonnet-dit-Revel, Friederike Range, Sabine Tebbich, Sarah Marshall-Pescini

**Author notes:** Both authors contributed equally to this work (Dániel Rivas-Blanco, Lou Gonnet-dit-Revel).

## Abstract

The study of domestication provides a unique opportunity to analyze the effects of natural selection in the attraction towards novelty —known as neophilia. This is chiefly due to the fact that selective pressures acting on domesticated animals are often greatly diminished or at least very different from their wild counterparts. In this study, we investigated the neophilic levels of three canine populations differing in their level of contact with human environments both from an evolutionary and ontogenetic perspective: wolves, pack-living dogs, and pet dogs. In order to study their neophilic response, we presented the animals with two objects. The first of these objects was displayed in the animals’ enclosure for several days. After the animals were habituated to this first object, the second one was introduced together with the first one in a shorter test session meant to explore their preferences for either of the objects. We predicted that dogs —and pet dogs in particular to display higher levels of neophilia, since human-created environments tend to change at a faster pace, and thus, a higher drive to explore these changes would be more beneficial than in a comparably more stable environment. Our results show no apparent differences between the populations in terms of latency to approach the new object, nor in the identity of the object they approached first. Nonetheless, all populations interacted more with the new object during the test phase. Wolves did also interact longer with the object presented in the first phase of the experiment.
