## Supplementary material for "Neophilia in wolves and dogs": Dataset (test phase)

session_id	date	subject	session	pack-owner	species	population	old_item	new_item	pair	experimenter	enclosure	sex	age_days	first_approach	first_touched	item_closer	latency_new	int-dur_old	int-dur_new	distance_old	distance_new	notes
Neophl_tst_20210811_DRB+LG_NU_1	11/08/2021	Nanuk	1	NU	Wolf	pack	capital_a	pyramid	C	rivas-blanco/gonnet-dit-revel	21	m	4488	NA	NA	new	NA	0	0	22,6	12,6	Pack tested together
Neophl_tst_20210811_DRB+LG_NU_1	11/08/2021	Una	1	NU	Wolf	pack	capital_a	pyramid	C	rivas-blanco/gonnet-dit-revel	22	f	3413	NA	NA	old	NA	0	0	15,4	25,4	Pack tested together
Neophl_tst_20210811_DRB+LG_TT_1	11/08/2021	Tekoa	1	TT	Wolf	pack	t_shape	table	A	rivas-blanco/gonnet-dit-revel	9b	m	1925	NA	NA	old	NA	0	0	51,7	54,1	Pack tested together
Neophl_tst_20210811_DRB+LG_TT_1	11/08/2021	Taima	1	TT	Wolf	pack	t_shape	table	A	rivas-blanco/gonnet-dit-revel	9b	f	1925	NA	NA	old	NA	0	0	51,7	54,1	Pack tested together
Neophl_tst_20210815_DRB+LG_Imara_1	15/08/2021	Imara	1	IH	Dog	pack	star	flower	B	rivas-blanco/gonnet-dit-revel	10a_back	f	2704	old	old	old	27,101	3,602	15,721	4,5	17,9	Nadine had to leave because the dogs were too interested in her
Neophl_tst_20210815_DRB+LG_Hiari_1	15/08/2021	Hiari	1	IH	Dog	pack	star	flower	B	rivas-blanco/gonnet-dit-revel	10a_back	m	2704	old	old	old	52,104	6,387	13,75	4,5	17,9
Neophl_tst_20210825_DRB+LG_Geronimo_1	25/08/2021	Geronimo	1	GYW	Wolf	pack	capital_a	pyramid	C	rivas-blanco/gonnet-dit-revel	6	m	4498	old	old	new	11,623	7,321	39,845	20,8	13,1
Neophl_tst_20210825_DRB+LG_Yukon_1	25/08/2021	Yukon	1	GYW	Wolf	pack	capital_a	pyramid	C	rivas-blanco/gonnet-dit-revel	6	f	4498	old	old	new	21,106	4,314	6,359	20,8	13,1
Neophl_tst_20210825_DRB+LG_Wamblee_1	25/08/2021	Wamblee	1	GYW	Wolf	pack	capital_a	pyramid	C	rivas-blanco/gonnet-dit-revel	6	m	3412	new	new	new	21,783	0	6,241	20,8	13,1
Neophl_tst_20210829_LG_Enzi_1	29/08/2021	Enzi	1	ZE	Dog	pack	rocket	pistol	D	gonnet-dit-revel	10a_back	m	2706	old	old	old	16,062	10,396	7,277	4,5	17,9
Neophl_tst_20210829_LG_Zuri_1	29/08/2021	Zuri	1	ZE	Dog	pack	rocket	pistol	D	gonnet-dit-revel	10a_back	f	3719	old	new	old	5,5	3,242	10,678	4,5	17,9
Neophl_tst_20210829_LG_Hakima_1	29/08/2021	Hakima	1	CM	Dog	pet	table	t_shape	A	gonnet-dit-revel	24	m	3997	new	new	old	30,62	0	5,722	14,5	26,5
Neophl_tst_20210906_LG_Zazu_1	06/09/2021	Zazu	1	CK	Dog	pet	table	t_shape	A	gonnet-dit-revel	24	m	2714	old	new	old	162,704	4,682	3,643	14,5	26,5
Neophl_tst_20210906_LG_Asali_1	06/09/2021	Asali	1	AG	Dog	pet	table	t_shape	A	gonnet-dit-revel	24	m	4005	old	new	old	272,425	0	3,637	14,5	26,5
Neophl_tst_20210906_LG_Kilio_1	06/09/2021	Kilio	1	AG	Dog	pet	table	t_shape	A	gonnet-dit-revel	24	m	4280	old	old	old	208,181	7,217	2,397	14,5	26,5
Neophl_tst_20210909_LG_Etu_1	09/09/2021	Etu	1	ME	Wolf	pack	flower	star	B	gonnet-dit-revel	9b	m	1954	old	old	old	NA	3,36	0	51,7	54,1
Neophl_tst_20210909_LG_Maikan_1	09/09/2021	Maikan	1	ME	Wolf	pack	flower	star	B	gonnet-dit-revel	9b	m	1954	NA	NA	old	NA	0	0	51,7	54,1	Did not show up
Neophl_tst_20210909_LG_Tala_1	09/09/2021	Tala	1	TC	Wolf	pack	t_shape	table	A	gonnet-dit-revel	23	f	3445	new	new	old	38,502	4,798	33,48	8,4	13,1
Neophl_tst_20210909_LG_Chitto_1	09/09/2021	Chitto	1	TC	Wolf	pack	t_shape	table	A	gonnet-dit-revel	23	m	3442	old	old	old	21,901	7,248	60,002	8,4	13,1
Neophl_tst_20210912_LG_Layla_1	12/09/2021	Layla	1	LP	Dog	pack	rocket	pistol	D	gonnet-dit-revel	10a_back	f	3694	old	old	old	36,941	2,166	1,681	4,5	17,9
Neophl_tst_20210912_LG_Panya_1	12/09/2021	Panya	1	LP	Dog	pack	rocket	pistol	D	gonnet-dit-revel	10a_back	f	2720	old	new	old	5,654	13,751	6,749	4,5	17,9
Neophl_tst_20210919_LG_Pepeo_1	19/09/2021	Pepeo	1	MTEH	Dog	pet	capital_a	pyramid	C	gonnet-dit-revel	9c	m	2727	new	new	old	4,653	0	8,999	10,1	13,7
Neophl_tst_20210919_LG_Freya_1	19/09/2021	Freya	1	MTEH	Dog	pet	capital_a	pyramid	C	gonnet-dit-revel	9c	f	2327	new	new	old	12,26	3,12	7,92	10,1	13,7
Neophl_tst_20210922_DRB+LG_Amarok_1	22/09/2021	Amarok	1	AK	Wolf	pack	flower	star	B	rivas-blanco/gonnet-dit-revel	9b	m	3458	old	new	old	8,296	9,31	5,638	51,7	54,1
Neophl_tst_20210922_DRB+LG_Kenai_1	22/09/2021	Kenai	1	AK	Wolf	pack	flower	star	B	rivas-blanco/gonnet-dit-revel	9b	m	4192	old	new	old	24,904	0	13,754	51,7	54,1
Neophl_tst_20210922_DRB+LG_Una_2	22/09/2021	Una	2	NU	Wolf	pack	rocket	pistol	D	rivas-blanco/gonnet-dit-revel	23	f	3455	new	NA	old	128,891	0	0	8,4	13,1
Neophl_tst_20210923_CM_Nanuk_2	23/09/2021	Nanuk	2	NU	Wolf	pack	rocket	pistol	D	mayer	23	m	4531	old	NA	old	NA	0	0	8,4	13,1	Una was let into the enclosure first
Neophl_tst_20210926_LG_Imara_2	26/09/2021	Imara	2	IH	Dog	pack	pyramid	capital_a	C	gonnet-dit-revel	10b_front	f	2746	new	new	new	26,655	0	2,25	14,4	11
Neophl_tst_20210926_LG_Hiari_2	26/09/2021	Hiari	2	IH	Dog	pack	pyramid	capital_a	C	gonnet-dit-revel	10b_front	m	2746	new	new	new	9,901	0	17,011	14,4	11
Neophl_tst_20211006_LG_Chitto_2	06/10/2021	Chitto	2	TC	Wolf	pack	pistol	rocket	D	gonnet-dit-revel	9b	m	3469	old	new	old	32,155	0	33,253	51,7	54,1
Neophl_tst_20211006_LG_Tala_2	06/10/2021	Tala	2	TC	Wolf	pack	pistol	rocket	D	gonnet-dit-revel	9b	f	3472	new	new	old	18,401	0	21,501	51,7	54,1
Neophl_tst_20211006_LG_Tekoa_2	06/10/2021	Tekoa	2	TT	Wolf	pack	flower	star	B	gonnet-dit-revel	21	m	1981	NA	NA	new	NA	0	0	22,6	12,6
Neophl_tst_20211006_LG_Taima_2	06/10/2021	Taima	2	TT	Wolf	pack	flower	star	B	gonnet-dit-revel	21	f	1981	NA	NA	new	NA	0	0	22,6	12,6
Neophl_tst_20211010_LG_Enzi_2	10/10/2021	Enzi	2	ZE	Dog	pack	table	t_shape3	F	gonnet-dit-revel	10b_front	m	2748	old	old	new	147,904	19,751	27,75	14,4	11
Neophl_tst_20211010_LG_Zuri_2	10/10/2021	Zuri	2	ZE	Dog	pack	table	t_shape3	F	gonnet-dit-revel	10b_front	f	3761	new	new	new	9,219	4,501	22,506	14,4	11
Neophl_tst_20211020_LG_Geronimo_2	20/10/2021	Geronimo	2	GYW	Wolf	pack	t_shape3	table	F	gonnet-dit-revel	6	m	4554	old	old	new	23,902	1,75	20,003	20,8	13,1
Neophl_tst_20211020_LG_Yukon_2	20/10/2021	Yukon	2	GYW	Wolf	pack	t_shape3	table	F	gonnet-dit-revel	6	f	4554	old	old	new	59,404	5,746	14,752	20,8	13,1
Neophl_tst_20211020_LG_Wamblee_2	20/10/2021	Wamblee	2	GYW	Wolf	pack	t_shape3	table	F	gonnet-dit-revel	6	m	3468	NA	NA	new	NA	0	0	20,8	13,1
Neophl_tst_20211020_LG_Nanuk_3	20/10/2021	Nanuk	3	NU	Wolf	pack	star	flower	B	gonnet-dit-revel	24	m	4558	old	NA	old	NA	0	0	14,5	26,5
Neophl_tst_20211020_LG_Una_3	20/10/2021	Una	3	NU	Wolf	pack	star	flower	B	gonnet-dit-revel	24	f	3483	NA	NA	old	NA	0	0	14,5	26,5
Neophl_tst_20211024_LG_Layla_2	24/10/2021	Layla	2	LP	Dog	pack	pyramid	capital_a	C	gonnet-dit-revel	10b_front	f	3736	new	new	new	11,1	0	3,252	14,4	11
Neophl_tst_20211024_LG_Panya_2	24/10/2021	Panya	2	LP	Dog	pack	pyramid	capital_a	C	gonnet-dit-revel	10b_front	f	2762	new	new	new	5,652	0	14,497	14,4	11
Neophl_tst_20211025_LG_Asali_2	25/10/2021	Asali	2	AG	Dog	pet	rocket	pistol	D	gonnet-dit-revel	10b_back	m	4054	old	old	old	NA	2,248	0	9,2	18,2
Neophl_tst_20211025_LG_Kilio_2	25/10/2021	Kilio	2	AG	Dog	pet	rocket	pistol	D	gonnet-dit-revel	10b_back	m	4329	new	NA	old	7,154	0	0	9,2	18,2
Neophl_tst_20211025_LG_Zazu_2	25/10/2021	Zazu	2	CK	Dog	pet	rocket	pistol	D	gonnet-dit-revel	10b_back	m	2763	NA	NA	old	NA	0	0	9,2	18,2
Neophl_tst_20211103_LG_Etu_2	03/11/2021	Etu	2	ME	Wolf	pack	capital_a	pyramid	C	gonnet-dit-revel	22	m	2009	new	new	old	24,155	2,249	13,249	15,4	25,4
Neophl_tst_20211103_LG_Maikan_2	03/11/2021	Maikan	2	ME	Wolf	pack	capital_a	pyramid	C	gonnet-dit-revel	22	m	2009	NA	NA	old	NA	0	0	15,4	25,4
Neophl_tst_20211103_LG_Kenai_2	03/11/2021	Kenai	2	AK	Wolf	pack	t_shape3	table	F	gonnet-dit-revel	24	m	4234	old	old	old	16,9	3,25	11,006	14,5	26,5
Neophl_tst_20211103_LG_Amarok_2	03/11/2021	Amarok	2	AK	Wolf	pack	t_shape3	table	F	gonnet-dit-revel	24	m	3500	old	old	old	17,909	7,999	22,499	14,5	26,5
Neophl_tst_20211107_LG_Enzi_3	07/11/2021	Enzi	3	ZE	Dog	pack	star	flower	B	gonnet-dit-revel	10b_front	m	2776	new	new	new	5,403	5,25	6,246	14,4	11
Neophl_tst_20211107_LG_Zuri_3	07/11/2021	Zuri	3	ZE	Dog	pack	star	flower	B	gonnet-dit-revel	10b_front	f	3789	new	new	new	18,155	0	6,496	14,4	11
Neophl_tst_20211115_LG_Freya_2	15/11/2021	Freya	2	MTEH	Dog	pet	pistol	rocket	D	gonnet-dit-revel	6	f	2384	NA	NA	new	NA	0	0	20,8	13,1	Camera 1 did not work for this session because of a problem with the SD card
Neophl_tst_20211115_LG_Hakima_2	15/11/2021	Hakima	2	CM	Dog	pet	pistol	rocket	D	gonnet-dit-revel	6	m	4075	NA	NA	new	NA	0	0	20,8	13,1
Neophl_tst_20211115_LG_Pepeo_2	15/11/2021	Pepeo	2	MTEH	Dog	pet	pistol	rocket	D	gonnet-dit-revel	6	m	2784	NA	NA	new	NA	0	0	20,8	13,1
Neophl_tst_20211117_LG_Chitto_3	17/11/2021	Chitto	3	TC	Wolf	pack	pyramid	capital_a	C	gonnet-dit-revel	24	m	3511	old	old	old	23,905	6,254	11,537	14,5	26,5
Neophl_tst_20211117_LG_Tala_3	17/11/2021	Tala	3	TC	Wolf	pack	pyramid	capital_a	C	gonnet-dit-revel	24	f	3514	old	old	old	25,904	4,5	7,498	14,5	26,5
Neophl_tst_20211117_LG_Geronimo_3	17/11/2021	Geronimo	3	GYW	Wolf	pack	flower	star	B	gonnet-dit-revel	9c	m	4582	new	new	new	4,152	4,493	35,501	9,3	7,3
Neophl_tst_20211117_LG_Yukon_3	17/11/2021	Yukon	3	GYW	Wolf	pack	flower	star	B	gonnet-dit-revel	9c	f	4582	new	new	new	2,155	13,251	6,74	9,3	7,3
Neophl_tst_20211119_LG_Wamblee_3	19/11/2021	Wamblee	3	GYW	Wolf	pack	flower	star	B	gonnet-dit-revel	9c	m	3498	new	new	new	173,657	1,998	3,246	9,3	7,3
Neophl_tst_20211121_LG_Layla_3	21/11/2021	Layla	3	LP	Dog	pack	table	t_shape3	F	gonnet-dit-revel	10b_front	f	3764	new	new	new	2,401	0	2,499	14,4	11
Neophl_tst_20211121_LG_Panya_3	21/11/2021	Panya	3	LP	Dog	pack	table	t_shape3	F	gonnet-dit-revel	10b_front	f	2790	new	new	new	1,655	1,75	7,502	14,4	11
Neophl_tst_20211201_LG_Taima_3	01/12/2021	Taima	3	TT	Wolf	pack	pyramid	capital_a	C	gonnet-dit-revel	21	f	2037	NA	NA	new	NA	0	0	22,6	12,6
Neophl_tst_20211201_LG_Tekoa_3	01/12/2021	Tekoa	3	TT	Wolf	pack	pyramid	capital_a	C	gonnet-dit-revel	21	m	2037	NA	NA	new	NA	0	0	22,6	12,6
Neophl_tst_20211201_LG_Maikan_3	01/12/2021	Maikan	3	ME	Wolf	pack	table	t_shape3	F	gonnet-dit-revel	6	m	2037	NA	NA	new	NA	0	0	20,8	13,1
Neophl_tst_20211201_LG_Etu_3	01/12/2021	Etu	3	ME	Wolf	pack	table	t_shape3	F	gonnet-dit-revel	6	m	2037	new	new	new	4	33	72	20,8	13,1
Neophl_tst_20211205_LG_Hiari_3	05/12/2021	Hiari	3	IH	Dog	pack	pistol	rocket	D	gonnet-dit-revel	10b_front	m	2816	new	new	new	6	6	21	14,4	11
Neophl_tst_20211205_LG_Imara_3	05/12/2021	Imara	3	IH	Dog	pack	pistol	rocket	D	gonnet-dit-revel	10b_front	f	2816	old	old	new	30,326	7	6	14,4	11
Neophl_tst_20211215_LG_Amarok_3	15/12/2021	Amarok	3	AK	Wolf	pack	pistol	rocket	D	gonnet-dit-revel	23	m	3542	new	new	old	4	1	3	8,4	13,1
Neophl_tst_20211215_LG_Kenai_3	15/12/2021	Kenai	3	AK	Wolf	pack	pistol	rocket	D	gonnet-dit-revel	23	m	4276	old	old	old	62,402	4	12	8,4	13,1
Neophl_tst_20211215_LG_Asali_3	15/12/2021	Asali	3	AG	Dog	pet	capital_a	pyramid	C	gonnet-dit-revel	OTE	m	4105	new	new	new	6	0	12	12,6	10,6
Neophl_tst_20211215_LG_Kilio_3	15/12/2021	Kilio	3	AG	Dog	pet	capital_a	pyramid	C	gonnet-dit-revel	OTE	m	4380	old	old	new	8,659	2	1	12,6	10,6
Neophl_tst_20211215_LG_Zazu_3	15/12/2021	Zazu	3	CK	Dog	pet	capital_a	pyramid	C	gonnet-dit-revel	OTE	m	2814	old	old	new	NA	13	0	12,6	10,6
Neophl_tst_20220213_KR_Hakima_3	13/02/2022	Hakima	3	CM	Dog	pet	star	flower	B	roddie	OTE	m	4165	new	new	new	3,655	0	8,249	12,6	10,6
Neophl_tst_20220213_KR_Freya_3	13/02/2022	Freya	3	MTEH	Dog	pet	star	flower	B	roddie	OTE	f	2474	NA	NA	new	NA	0	0	12,6	10,6
Neophl_tst_20220213_KR_Pepeo_3	13/02/2022	Pepeo	3	MTEH	Dog	pet	star	flower	B	roddie	OTE	m	2874	new	new	new	135,906	0	13,748	12,6	10,6
